# Cross-disorder GWAS meta-analysis for Attention Deficit/Hyperactivity Disorder, Autism Spectrum Disorder, Obsessive Compulsive Disorder, and Tourette Syndrome

**DOI:** 10.1101/770222

**Authors:** Zhiyu Yang, Hanrui Wu, Phil H. Lee, Fotis Tsetsos, Lea K. Davis, Dongmei Yu, Sang Hong Lee, Søren Dalsgaard, Jan Haavik, Csaba Barta, Tetyana Zayats, Valsamma Eapen, Naomi R. Wray, Bernie Devlin, Mark Daly, Benjamin Neale, Anders D. Børglum, James J. Crowley, Jeremiah Scharf, Carol A. Mathews, Stephen V. Faraone, Barbara Franke, Manuel Mattheisen, Jordan W. Smoller, Peristera Paschou

**Affiliations:** Department of Biological Sciences, Purdue University, West Lafayette, Indiana; Psychiatric and Neurodevelopmental Genetics Unit, Center for Genomic Medicine, Department of Psychiatry, Harvard Medical School, Massachusetts General Hospital, Boston, Massachusetts; Department of Molecular Biology and Genetics, Democritus University of Thrace, Alexandroupoli, Greece; the Division of Genetic Medicine, Vanderbilt Genetics Institute, Vanderbilt University Medical Center, Nashville, Tennessean; Queensland Brain Institute, University of Queensland, Brisbane, Queensland, 4072, Australia; Australian Centre for Precision Health, University of South Australia Cancer Research Institute, University of South Australia, Adelaide, South Australia, 5000, Australia; Lundbeck Foundation Initiative for Integrative Psychiatric Research, iPSYCH, Aarhus, Denmark; National Centre for Register-based Research, Aarhus University, Aarhus, Denmark; Hospital of Telemark, Kragerø, Norway; K.G. Jebsen Centre for Neuropsychiatric Disorders, Department of Biomedicine, University of Bergen, Norway; Division of Psychiatry, Haukeland University Hospital, Bergen, Norway; Institute of Medical Chemistry, Molecular Biology and Pathobiochemistry, Semmelweis University, Budapest, Hungary; Analytic Translational Genetics Unit, Massachusetts General Hospital and Harvard Medical School, Boston, Massachusetts; Academic Unit of Child Psychiatry South West Sydney, School of Psychiatry, University of New South Wales, Sydney, NSW, Australia; Institute for Molecular Bioscience, University of Queensland, Brisbane, Australia; Department of Psychiatry, University of Pittsburgh School of Medicine, Pittsburgh, Pennsylvania; Stanley Center for Psychiatric Research, Broad Institute, Cambridge, Massachusetts; Analytic and Translational Genetics Unit, Massachusetts General Hospital, Boston, Massachusetts; Medical and Population Genetics, Broad Institute, Cambridge, Massachusetts; Department of Biomedicine - Human Genetics, Aarhus University, Aarhus, Denmark; Center for Integrative Sequencing (iSEQ), Aarhus University, Aarhus, Denmark; Center for Genomics and Personalized Medicine, Aarhus, Denmark; Departments of Genetics and Psychiatry, University of North Carolina at Chapel Hill; Department of Psychiatry & Genetics Institute, University of Florida, Gainesville; Departments of Psychiatry and of Neuroscience and Physiology, SUNY Upstate Medical University, Syracuse, New York; Department of Human Genetics, Radboud University Medical Center, Nijmegen, The Netherlands; Department of Psychiatry, Radboud University Medical Center, Nijmegen, The Netherlands; Donders Institute for Brain, Cognition and Behaviour, Radboud University, Nijmegen, The Netherlands; Department of Psychiatry, Psychosomatics and Psychotherapy, Center of Mental Health, University Hospital Wuerzburg, Wuerzburg, Germany; Department of Biomedicine, Aarhus University, Aarhus, Denmark; Department of Clinical Neuroscience, Centre for Psychiatry Research, Karolinska Institutet, Stockholm, Sweden

**Keywords:** ADHD, ASD, OCD, Tourette Syndrome, cross-disorder genetic analysis, GWAS meta-analysis

## Abstract

Attention Deficit/Hyperactivity Disorder (ADHD), Autism Spectrum Disorder (ASD), Obsessive-Compulsive Disorder (OCD), and Tourette Syndrome (TS) are among the most prevalent neurodevelopmental psychiatric disorders of childhood and adolescence. High comorbidity rates across these four disorders point toward a common etiological thread that could be connecting them across the repetitive behaviors-impulsivity-compulsivity continuum. Aiming to uncover the shared genetic basis across ADHD, ASD, OCD, and TS, we undertake a systematic cross-disorder meta-analysis, integrating summary statistics from all currently available genome-wide association studies (GWAS) for these disorders, as made available by the Psychiatric Genomics Consortium (PGC) and the Lundbeck Foundation Initiative for Integrative Psychiatric Research (iPSYCH). We present analysis of a combined dataset of 93,294 individuals, across 6,788,510 markers and investigate associations on the single-nucleotide polymorphism (SNP), gene and pathway levels across all four disorders but also pairwise. In the ADHD-ASD-OCD-TS cross disorder GWAS meta-analysis, we uncover in total 297 genomewide significant variants from six LD (linkage disequilibrium) -independent genomic risk regions. Out of these genomewide significant association results, 199 SNPs, that map onto four genomic regions, show high posterior probability for association with at least three of the studied disorders (m-value>0.9). Gene-based GWAS meta-analysis across ADHD, ASD, OCD, and TS identified 21 genes significantly associated under Bonferroni correction. Out of those, 15 could not be identified as significantly associated based on the individual disorder GWAS dataset, indicating increased power in the cross-disorder comparisons. Cross-disorder tissue-specificity analysis implicates the Hypothalamus-Pituitary-Adrenal axis (stress response) as possibly underlying shared pathophysiology across ADHD, ASD, OCD, and TS. Our work highlights genetic variants and genes that may contribute to overlapping neurobiology across the four studied disorders and highlights the value of re-defining the framework for the study across this spectrum of highly comorbid disorders, by using transdiagnostic approaches.
