## Supplementary table 3. Gene-based analyses results for "Cross-disorder GWAS meta-analysis for Attention Deficit/Hyperactivity Disorder, Autism Spectrum Disorder, Obsessive Compulsive Disorder, and Tourette Syndrome"

### Sheet: GeneBased-withIND
Gene	CHR	START	STOP	ADHD-ASD-OCD-TS-P	ADHD-ASD-P	ADHD-OCD-P	ADHD-TS-P	ASD-TS-P	OCD-TS-P	ADHD-P	ASD-P	TS-P	OCD-P
XRN2	20	21283942	21370463	2.0788e-09	2.2372e-09			8.1117e-09			1.48e-09
SORCS3	10	106400859	107024993	2.5645e-09	1.0435e-09	2.8228e-08	3.5105e-09			3.42e-09
WDPCP	2	63348518	64054977	2.0886e-08	5.2418e-07			4.707e-08
PKP4	2	159313476	159539391	5.9297e-08	2.1555e-06			2.5721e-07
KANSL1	17	44107282	44302733	1.7278e-07				1.1981e-08
DUSP6	12	89741009	89747048	3.2085e-07	6.3943e-08	5.2639e-08	1.532e-08			6.71e-09
CCDC36	3	49235861	49295537	3.2458e-07			1.3046e-06
RSRC1	3	157823644	158263519	4.5389e-07	2.4626e-06
CALN1	7	71244476	71912136	5.1441e-07	1.8488e-06
WNT3	17	44839872	44910520	6.0807e-07	1.9048e-06			7.9368e-08			1.09e-06
CRHR1	17	43699267	43913194	6.6449e-07				1.4397e-07
MDH1	2	63815743	63834331	8.9261e-07				4.0014e-07
NICN1	3	49460379	49466759	1.1826e-06
MAPT	17	43971748	44105700	1.3744e-06				1.2707e-07
CUBN	10	16865963	17171830	1.3793e-06		1.0238e-08	5.1102e-07			6.32e-07
PPP2R2B	5	145967936	146464347	1.4722e-06
USP4	3	49315264	49378145	1.7033e-06			7.5822e-07
CCDC71	3	49199968	49203754	1.7714e-06
NPRL2	3	50384761	50388522	1.8075e-06
CXXC4	4	105389469	105416058	2.0442e-06				2.3485e-06
ST3GAL3	1	44171495	44396831	2.4775e-06	3.3292e-07	1.9307e-10	2.3062e-10			2.24e-11
MANBA	4	103552660	103682151		3.4752e-09					2.56e-07
KDM4A	1	44115829	44171186			2.6703e-10	1.7719e-11			3.6e-11
PTPRF	1	43990858	44089343			9.7735e-09	4.3072e-10			7.98e-10
CD160	1	145695798	145715614				1.9427e-07
TIE1	1	43766664	43788779			3.0692e-08	6.2143e-08			4.58e-08
MEF2C	5	88013975	88199922			2.7222e-09	1.4905e-06			3.06e-07
POLR3C	1	145592605	145611025				7.9248e-07
SZT2	1	43855553	43918321			1.3249e-07	2.2378e-08			1.72e-08
MPL	1	43803478	43818443			2.4207e-07	1.9686e-07			8.14e-08
CDC20	1	43824626	43828874			7.015e-07	4.8299e-08			2e-07
SEMA6D	15	47476298	48066420			1.1142e-07	2.3758e-09			1.64e-09
PIDD	11	799179	809753				9.6051e-08			5.41e-07
FAM13A	4	89647106	90032549				2.2553e-06
KCNN2	5	113696642	113832337					1.055e-08			5.26e-09
PLEKHM1	17	43513266	43568115					7.4082e-07
TMEM161B	5	87485450	87565293		7.3196e-07
CDH8	16	61681146	62070939			4.696e-08				2.36e-08
SLC6A9	1	44457172	44497139				2.5961e-07			8.62e-07
FBXL17	5	107194736	107717799				4.5006e-07
HYI	1	43916824	43919660				7.45e-07			5.34e-07
C2orf72	2	231902205	231914434				1.1772e-06
HYAL3	3	50330262	50336899				1.5167e-06
BSN	3	49591922	49708978				1.9104e-06
ELOVL1	1	43829068	43833696				2.0343e-06			1.67e-06
PCDH7	4	30722037	31148422				2.457e-06
MACROD2	20	13976015	16033842					5.1655e-07			9.68e-08
RP1L1	8	10463859	10569697					1.3607e-06			1.11e-07
C8orf74	8	10530147	10558103					2.0622e-06
ARL17B	17	44352150	44439130					2.4291e-06
CADM2	3	85008132	86123579						3.9864e-07
LY6G6F	6	31674640	31685581						7.641e-07
MEGT1	6	31674681	31685695						7.9825e-07
APOM	6	31620193	31625987						1.5409e-06
FOXP2	7	113726382	114333827							5.21e-07
KCNH3	12	49932940	49952091							1.81e-06
MFHAS1	8	8640864	8751155								4.11e-07
NTM	11	131240373	132206716								7.58e-07
XKR6	8	10753555	11058875								1.2e-06
MSRA	8	9911778	10286401								1.24e-06
ADTRP	6	11712287	11807279								1.72e-06
C8orf12	8	11225911	11296167								1.9e-06
BLK	8	11351510	11422113								2e-06
GABBR1	6	29523406	29601753								2.05e-06
LMO3	12	16701307	16763528									1.35e-06
MPHOSPH9	12	123636867	123728561									2.16e-06
KIT	4	55524085	55606881										2.44e-07
