## Supplementary table 4. 53 tissue specificity analyses results for "Cross-disorder GWAS meta-analysis for Attention Deficit/Hyperactivity Disorder, Autism Spectrum Disorder, Obsessive Compulsive Disorder, and Tourette Syndrome"

### Sheet: tissue53-sum
Tissue	beta	se	p-value
ADHD-ASD-OCD-TS
Brain_Amygdala	0.02504	0.008028	0.00090887
Brain_Anterior_cingulate_cortex_BA24	0.026237	0.0075606	0.00026071
Brain_Caudate_basal_ganglia	0.033991	0.0081767	1.6208e-05
Brain_Cortex	0.028197	0.0072949	5.5689e-05
Brain_Frontal_Cortex_BA9	0.027418	0.0070192	4.7097e-05
Brain_Hippocampus	0.026119	0.008209	0.00073324
Brain_Hypothalamus	0.02669	0.0082612	0.00061865
Brain_Nucleus_accumbens_basal_ganglia	0.029688	0.0077676	6.6431e-05
Brain_Putamen_basal_ganglia	0.032261	0.0081429	3.7354e-05
ADHD-ASD
Brain_Amygdala	0.032255	0.0080596	3.1544e-05
Brain_Anterior_cingulate_cortex_BA24	0.031201	0.0075872	1.9681e-05
Brain_Caudate_basal_ganglia	0.042246	0.0081985	1.2981e-07
Brain_Cerebellar_Hemisphere	0.021483	0.0062915	0.00032015
Brain_Cerebellum	0.023289	0.0064992	0.00017011
Brain_Cortex	0.030348	0.007317	1.6893e-05
Brain_Frontal_Cortex_BA9	0.030328	0.0070458	8.4238e-06
Brain_Hippocampus	0.033468	0.0082469	2.4847e-05
Brain_Hypothalamus	0.033245	0.0083245	3.2681e-05
Brain_Nucleus_accumbens_basal_ganglia	0.036056	0.007783	1.819e-06
Brain_Putamen_basal_ganglia	0.041764	0.0081625	1.5736e-07
Brain_Substantia_nigra	0.033299	0.0089006	9.1889e-05
ADHD-OCD
Brain_Caudate_basal_ganglia	0.026059	0.0080415	0.00059779
ADHD-TS
Brain_Caudate_basal_ganglia	0.026292	0.0082784	0.00074823
Brain_Cerebellum	0.020818	0.0065235	0.00070975
Brain_Cortex	0.026258	0.0073852	0.00018914
Brain_Frontal_Cortex_BA9	0.024635	0.0071107	0.00026638
ASD-TS
Brain_Amygdala	0.024845	0.0078512	0.00077806
Brain_Anterior_cingulate_cortex_BA24	0.02751	0.007389	9.8734e-05
Brain_Caudate_basal_ganglia	0.030543	0.0079861	6.5753e-05
Brain_Cerebellar_Hemisphere	0.028104	0.0060838	1.938e-06
Brain_Cerebellum	0.029366	0.00629	1.5276e-06
Brain_Cortex	0.028907	0.0071231	2.4841e-05
Brain_Frontal_Cortex_BA9	0.027716	0.0068482	2.6038e-05
Brain_Hypothalamus	0.026508	0.0080854	0.00052305
Brain_Nucleus_accumbens_basal_ganglia	0.028115	0.0075833	0.00010502
Brain_Putamen_basal_ganglia	0.029847	0.0079534	8.7776e-05
Brain_Spinal_cord_cervical_c-1	0.027254	0.008769	0.00094332
OCD-TS
Brain_Cortex	0.021496	0.0067483	0.00072406
Brain_Frontal_Cortex_BA9	0.020539	0.0064795	0.00076379
